# Interpretable attention model in transcription factor binding site prediction with deep neural networks

**DOI:** 10.1101/648691

**Authors:** Chen Chen, Jie Hou, Xiaowen Shi, Hua Yang, James A. Birchler, Jianlin Cheng

## Abstract

Due to the complexity of the biological factors that may influence the binding of transcription factors to DNA sequences, prediction of the potential binding sites remains a difficult task in computational biology. The attention mechanism in deep learning has shown its capability to learn from input features with long-range dependencies. Until now, no study has applied this mechanism in deep neural network models with input data from massively parallel sequencing. In this study, we aim to build a model for binding site prediction with the combination of attention mechanism and traditional deep learning techniques, including convolutional neural networks and recurrent neural networks. The performance of our methods is evaluated on the ENCODE-DREAM in vivo Transcription Factor Binding Site Prediction Challenge datasets.

The benchmark shows that our implementation with attention mechanism (called DeepGRN) improves the performance of the deep learning models. Our model achieves better performance in at least 9 of 13 targets than any of the methods participated in the DREAM challenge. Visualization of the attention weights extracted from the trained models reveals how those weights shift when binding signal peaks move along the genomic sequence, which can interpret how the predictions are made. Case studies show that the attention mechanism helps to extract useful features by focusing on regions that are critical to successful prediction while ignoring the irrelevant signals from the input.
