## Supplemental Table 5 for "Interpretable attention model in transcription factor binding site prediction with deep neural networks"

### Sheet: Sheet1
Query_ID	Target_ID	Optimal_offset	p-value	E-value	q-value	Overlap	Query_consensus	Target_consensus	Orientation
CWRCCTCAGCCTCCC	MA1225.1	0	0.000269587	0.421634	0.360274	15	CTGCCTCAGCCTCCC	CCACCGCCGCCGCCA	+
CWRCCTCAGCCTCCC	MA1228.1	1	0.000302498	0.473107	0.360274	15	CTGCCTCAGCCTCCC	GCCGCCGCCGCCGCCGC	-
CWRCCTCAGCCTCCC	MA1262.1	3	0.000454895	0.711456	0.360274	15	CTGCCTCAGCCTCCC	CCGCCGCCTCCGCCGCCGCCA	+
CWRCCTCAGCCTCCC	MA1239.1	2	0.000486274	0.760533	0.360274	15	CTGCCTCAGCCTCCC	CGCCGCCGCCGCCGCCGCC	+
CWRCCTCAGCCTCCC	MA0528.1	4	0.000669672	1.04737	0.360274	15	CTGCCTCAGCCTCCC	TCCTCCTCCCCCTCCTCCTCC	-
CWRCCTCAGCCTCCC	MA1231.1	-1	0.000694759	1.0866	0.360274	14	CTGCCTCAGCCTCCC	CGCCTCCGCCGCCGC	+
CWRCCTCAGCCTCCC	MA1247.1	0	0.00106672	1.66835	0.360274	15	CTGCCTCAGCCTCCC	CCACCGCCGCCGCCA	-
CWRCCTCAGCCTCCC	MA0814.1	-1	0.00120547	1.88535	0.360274	11	CTGCCTCAGCCTCCC	TGCCTGAGGCT	-
CWRCCTCAGCCTCCC	MA1245.1	0	0.00124943	1.9541	0.360274	15	CTGCCTCAGCCTCCC	CCTCCGCCGCCGCCA	+
CWRCCTCAGCCTCCC	MA0812.1	-1	0.00135312	2.11628	0.360274	11	CTGCCTCAGCCTCCC	TGCCTGAGGCT	-
CWRCCTCAGCCTCCC	MA1266.1	0	0.00138719	2.16956	0.360274	15	CTGCCTCAGCCTCCC	CCGCCGCCGCCGGCG	+
CWRCCTCAGCCTCCC	MA1221.1	0	0.00138719	2.16956	0.360274	15	CTGCCTCAGCCTCCC	CCTCCGCCGCCGCCA	-
CWRCCTCAGCCTCCC	MA1226.1	-2	0.00153915	2.40723	0.368384	13	CTGCCTCAGCCTCCC	TCCACCGCCTCCACC	-
CWRCCTCAGCCTCCC	MA1252.1	0	0.00170667	2.66923	0.368384	15	CTGCCTCAGCCTCCC	CCGCCGCCGCCGCCA	+
CWRCCTCAGCCTCCC	MA1242.1	0	0.0017998	2.81488	0.368384	11	CTGCCTCAGCCTCCC	CCGCCACCGCC	+
CWRCCTCAGCCTCCC	MA1264.1	0	0.00189122	2.95787	0.368384	15	CTGCCTCAGCCTCCC	CCGCCGCCGCCGCCG	-
CWRCCTCAGCCTCCC	MA0305.1	-8	0.00205428	3.21289	0.376607	7	CTGCCTCAGCCTCCC	GCTTCCT	+
CWRCCTCAGCCTCCC	MA0146.1	1	0.00218618	3.41918	0.377602	13	CTGCCTCAGCCTCCC	GGGGCCGAGGCCTG	+
CWRCCTCAGCCTCCC	MA0146.2	1	0.00230202	3.60036	0.377602	13	CTGCCTCAGCCTCCC	GGGGCCGAGGCCTG	+
CWRCCTCAGCCTCCC	MA1233.1	2	0.00257408	4.02587	0.388851	15	CTGCCTCAGCCTCCC	CACCGCCGCCGCCACCGCCA	+
CWRCCTCAGCCTCCC	MA1240.1	4	0.00262014	4.09789	0.388851	15	CTGCCTCAGCCTCCC	TCCGCCGCCTCCGCCGCCGCC	+
CWRCCTCAGCCTCCC	MA1236.1	4	0.00275167	4.30362	0.38981	15	CTGCCTCAGCCTCCC	TCCTCCGCCGCCACCTCCG	-
CWRCCTCAGCCTCCC	MA1250.1	0	0.00328948	5.14475	0.435967	15	CTGCCTCAGCCTCCC	CCACCTCCACCGCCA	+
CWRCCTCAGCCTCCC	MA0003.3	-1	0.00349716	5.46955	0.435967	11	CTGCCTCAGCCTCCC	CGCCTCAGGCA	+
TTTTTTKTWTTTTT	MA1371.1	0	1.48699e-05	0.0232565	0.015123	14	TTTTTTTTTTTTTT	TTTTTTGTCGTTTTGTG	-
TTTTTTKTWTTTTT	MA1274.1	4	1.82868e-05	0.0286006	0.015123	14	TTTTTTTTTTTTTT	TTTACTTTTTTTTTTTTTTTT	+
TTTTTTKTWTTTTT	MA1268.1	11	2.62024e-05	0.0409806	0.015123	14	TTTTTTTTTTTTTT	TTTTCACTTTTTCTTTTTTTTTTTTTT	+
TTTTTTKTWTTTTT	MA1205.1	0	2.64655e-05	0.0413921	0.015123	14	TTTTTTTTTTTTTT	TTTTTTCCTTTTTTGGAAA	-
TTTTTTKTWTTTTT	MA1160.1	3	3.03051e-05	0.0473972	0.015123	14	TTTTTTTTTTTTTT	TTTTTTTTTGTCGTTTTGTG	+
TTTTTTKTWTTTTT	MA1156.1	3	3.27131e-05	0.0511634	0.015123	14	TTTTTTTTTTTTTT	TTTTTTTTTGTCGTTTTCTG	+
TTTTTTKTWTTTTT	MA0555.1	0	4.10564e-05	0.0642122	0.015123	14	TTTTTTTTTTTTTT	TTCTTTCCTTTTTTGGTAAT	-
TTTTTTKTWTTTTT	MA1281.1	5	4.62336e-05	0.0723094	0.015123	14	TTTTTTTTTTTTTT	TTTTTTTTTTTTTACTTTTTT	-
TTTTTTKTWTTTTT	MA1374.1	1	4.80104e-05	0.0750882	0.015123	14	TTTTTTTTTTTTTT	TTTTTTTGTCGTTTTGTG	-
TTTTTTKTWTTTTT	MA1158.1	3	5.13604e-05	0.0803276	0.015123	14	TTTTTTTTTTTTTT	TTTTTTTTTGTCGTTTTCTG	-
TTTTTTKTWTTTTT	MA0554.1	-1	5.36364e-05	0.0838873	0.015123	13	TTTTTTTTTTTTTT	TTTTTCCATTTTTGG	+
TTTTTTKTWTTTTT	MA1267.1	1	6.48607e-05	0.101442	0.0167638	14	TTTTTTTTTTTTTT	TTTTTTTTTTTTTTTACTTTTTTTTTTTT	+
TTTTTTKTWTTTTT	MA0559.1	-2	0.000105051	0.1643	0.0250629	12	TTTTTTTTTTTTTT	TTTTCCTTTTTTGG	-
TTTTTTKTWTTTTT	MA1159.1	-1	0.000115641	0.180862	0.0252167	13	TTTTTTTTTTTTTT	TTTTTGTCTTTTTTT	-
TTTTTTKTWTTTTT	MA1157.1	3	0.000121957	0.190741	0.0252167	14	TTTTTTTTTTTTTT	TTTTTTTTTGTCGTTTTGTG	+
TTTTTTKTWTTTTT	MA1272.1	4	0.00018085	0.28285	0.0329946	14	TTTTTTTTTTTTTT	TTTTTTTTTTTTTACTTTTTT	+
TTTTTTKTWTTTTT	MA0558.1	0	0.00018085	0.28285	0.0329946	14	TTTTTTTTTTTTTT	TTCTTTCTATTTTTGGAAATT	-
TTTTTTKTWTTTTT	MA0940.1	-3	0.000205558	0.321493	0.0354189	11	TTTTTTTTTTTTTT	TTTCCTTTTTTGG	-
TTTTTTKTWTTTTT	MA1370.1	-1	0.00024136	0.377487	0.0393989	13	TTTTTTTTTTTTTT	TTTTTGTCGTTTTGTG	+
TTTTTTKTWTTTTT	MA0045.1	0	0.000274957	0.430033	0.0426391	14	TTTTTTTTTTTTTT	GTTTTTCCATTTGTTG	-
TTTTTTKTWTTTTT	MA1278.1	5	0.000310287	0.485289	0.0426505	14	TTTTTTTTTTTTTT	TTTTTTTTTTTTTTACTTTTT	+
TTTTTTKTWTTTTT	MA1279.1	6	0.000310287	0.485289	0.0426505	14	TTTTTTTTTTTTTT	TTTTCACTTTTTCTTTTTTTT	-
TTTTTTKTWTTTTT	MA1270.1	5	0.000316286	0.494671	0.0426505	14	TTTTTTTTTTTTTT	TTTACTTTTTGCTTTTTTT	+
TTTTTTKTWTTTTT	MA1277.1	0	0.000354067	0.553761	0.0457559	14	TTTTTTTTTTTTTT	TTTTTTTTACTTTTTCTTTTT	-
TTTTTTKTWTTTTT	MA1204.1	-1	0.000377371	0.590208	0.0468168	13	TTTTTTTTTTTTTT	TTTTTCCATTTTTGGTAA	-
TTTTTTKTWTTTTT	MA1125.1	0	0.000472945	0.739686	0.056417	12	TTTTTTTTTTTTTT	TTTTTTTTTAAA	-
TTTTTTKTWTTTTT	MA1273.1	0	0.000639034	0.999449	0.0734063	14	TTTTTTTTTTTTTT	TTTTTTGCCTTTTTTTTTT	-
TTTTTTKTWTTTTT	MA0049.1	0	0.000663786	1.03816	0.0735263	10	TTTTTTTTTTTTTT	TTTTTTATGC	-
TTTTTTKTWTTTTT	MA1373.1	-2	0.000841533	1.31616	0.0870007	12	TTTTTTTTTTTTTT	TTTTGTCGTTTTGTG	-
TTTTTTKTWTTTTT	MA0548.1	-3	0.000841533	1.31616	0.0870007	11	TTTTTTTTTTTTTT	TTTCCATTTTTGGAA	+
TTTTTTKTWTTTTT	MA1012.1	-2	0.00104518	1.63466	0.104569	12	TTTTTTTTTTTTTT	CTTTCTATTTTTGG	+
TTTTTTKTWTTTTT	MA0537.1	-2	0.00110869	1.734	0.107457	11	TTTTTTTTTTTTTT	TTTTCACTTTT	-
TTTTTTKTWTTTTT	MA0041.1	2	0.00181566	2.83969	0.163192	10	TTTTTTTTTTTTTT	GAATGTTTGTTT	+
TTTTTTKTWTTTTT	MA1366.1	-3	0.00181743	2.84247	0.163192	11	TTTTTTTTTTTTTT	TTTATTTTTTTACCGT	-
TTTTTTKTWTTTTT	MA0277.1	-3	0.00184159	2.88025	0.163192	9	TTTTTTTTTTTTTT	TTTCTTTTT	-
TTTTTTKTWTTTTT	MA0481.1	0	0.00298405	4.66705	0.257084	14	TTTTTTTTTTTTTT	CTTTGTTTACTTTTG	-
TTTTTTKTWTTTTT	MA0042.1	2	0.00330112	5.16295	0.271797	10	TTTTTTTTTTTTTT	GGATGTTTGTTT	+
TTTTTTKTWTTTTT	MA1365.1	-4	0.00333008	5.20825	0.271797	10	TTTTTTTTTTTTTT	TTTTTTTTTTACCGT	+
TTTTTTKTWTTTTT	MA0010.1	1	0.00385739	6.03295	0.299093	13	TTTTTTTTTTTTTT	GATTTGTCTATTAC	-
TTTTTTKTWTTTTT	MA1280.1	-1	0.00385739	6.03295	0.299093	13	TTTTTTTTTTTTTT	TTTTTAACTTTTTG	-
TTTTTTKTWTTTTT	MA0556.1	-3	0.00413652	6.46952	0.312914	11	TTTTTTTTTTTTTT	TTTCCATTTTTGGAA	-
TTTTTTKTWTTTTT	MA0548.2	-2	0.00437762	6.84659	0.323267	12	TTTTTTTTTTTTTT	CTTTCCTTTTTTGGAAAGT	+
TTTTTTKTWTTTTT	MA1380.1	-2	0.00512084	8.00899	0.369356	12	TTTTTTTTTTTTTT	TTTTAAATTTTTTAA	+
GTAATCCCAGC	MA0212.1	-1	1.79179e-05	0.0280236	0.0474947	6	GTAATCCCAGC	TAATCC	+
GTAATCCCAGC	MA0234.1	-1	3.0371e-05	0.0475002	0.0474947	6	GTAATCCCAGC	TAATCC	+
GTAATCCCAGC	MA0190.1	-1	8.90889e-05	0.139335	0.0928793	6	GTAATCCCAGC	TAATCC	+
GTAATCCCAGC	MA0915.1	0	0.000168366	0.263324	0.117629	8	GTAATCCCAGC	CTAATCCG	+
GTAATCCCAGC	MA0201.1	0	0.000188048	0.294107	0.117629	7	GTAATCCCAGC	TTAATCC	+
GTAATCCCAGC	MA0483.1	-1	0.000674106	1.0543	0.272633	10	GTAATCCCAGC	AAATCACAGCA	+
GTAATCCCAGC	MA0682.1	0	0.000697351	1.09066	0.272633	8	GTAATCCCAGC	TTAATCCC	+
GTAATCCCAGC	MA0712.1	0	0.000697351	1.09066	0.272633	8	GTAATCCCAGC	TTAATCCT	+
GTAATCCCAGC	MA0711.1	0	0.000794228	1.24217	0.276006	8	GTAATCCCAGC	TTAATCCG	+
GTAATCCCAGC	MA0714.1	1	0.0011429	1.7875	0.357458	8	GTAATCCCAGC	CTTAATCCC	+
AACATGGTGAAACCC	MA1202.1	-4	6.26759e-08	9.80252e-05	0.00019605	6	AACATGGTGAAACCC	TGGTGA	-
TGGCTCATGCCTGTA	MA0822.1	0	0.000179056	0.280044	0.21055	12	TGGCTCATGCCTGTA	TGGCACGTGCCA	-
TGGCTCATGCCTGTA	MA0960.1	-1	0.000269245	0.4211	0.21055	10	TGGCTCATGCCTGTA	GGCACGTGCC	+
TGGCTCATGCCTGTA	MA0821.1	0	0.000632566	0.989333	0.389022	12	TGGCTCATGCCTGTA	TGGCACGTGCCG	-
GRATCACTKSARCCY	MA0247.1	-4	8.84816e-05	0.138385	0.230927	8	GGATCACTTGAACCT	CACTTGAG	-
GRATCACTKSARCCY	MA0264.1	-2	0.000147652	0.230927	0.230927	11	GGATCACTTGAACCT	ACCACTTGAAA	+
GRATCACTKSARCCY	MA0673.1	-3	0.000327944	0.512904	0.306854	9	GGATCACTTGAACCT	CCACTTGAA	+
GRATCACTKSARCCY	MA0253.1	-4	0.000392397	0.613708	0.306854	9	GGATCACTTGAACCT	CACTTGAAA	-
TCTACTAAAAATACA	MA0773.1	-3	4.96204e-05	0.0776064	0.137341	12	TCTACTAAAAATACA	ACTATAAATAGA	+
TCTACTAAAAATACA	MA0052.3	-3	9.7354e-05	0.152262	0.137341	12	TCTACTAAAAATACA	TCTAAAAATAGA	+
TCTACTAAAAATACA	MA0660.1	-3	0.00014755	0.230769	0.137341	12	TCTACTAAAAATACA	GCTATAAATAGC	+
TCTACTAAAAATACA	MA0052.1	-4	0.000175628	0.274682	0.137341	10	TCTACTAAAAATACA	CTATAAATAG	-
TCTACTAAAAATACA	MA0497.1	-1	0.000520947	0.814761	0.325904	14	TCTACTAAAAATACA	ATGCTAAAAATAGAA	+
TCTACTAAAAATACA	MA0052.2	-2	0.000733117	1.14659	0.382198	13	TCTACTAAAAATACA	AGCTAAAAATAGCAT	+
AAMMARAAMAAAAKC	MA1125.1	-2	7.69953e-05	0.120421	0.10502	12	AAAAAAAACAAAAGC	TTTAAAAAAAAA	+
AAMMARAAMAAAAKC	MA1274.1	3	7.86642e-05	0.123031	0.10502	15	AAAAAAAACAAAAGC	AAAAAAAAAAAAAAAAGTAAA	-
AAMMARAAMAAAAKC	MA1268.1	7	0.000101222	0.158311	0.10502	15	AAAAAAAACAAAAGC	AAAAAAAAAAAAAAGAAAAAGTGAAAA	-
AAMMARAAMAAAAKC	MA1159.1	1	0.00013635	0.213251	0.106099	14	AAAAAAAACAAAAGC	AAAAAAAGACAAAAA	+
AAMMARAAMAAAAKC	MA0514.1	-4	0.000236539	0.369946	0.147248	10	AAAAAAAACAAAAGC	AAAACAAAGG	-
AAMMARAAMAAAAKC	MA1279.1	1	0.000305595	0.47795	0.15853	15	AAAAAAAACAAAAGC	AAAAAAAAGAAAAAGTGAAAA	+
AAMMARAAMAAAAKC	MA1270.1	1	0.000541002	0.846127	0.240557	15	AAAAAAAACAAAAGC	AAAAAAAGCAAAAAGTAAA	-
AAMMARAAMAAAAKC	MA0445.1	-4	0.000638143	0.998056	0.248283	11	AAAAAAAACAAAAGC	AGAACAATGGA	-
AAMMARAAMAAAAKC	MA1281.1	8	0.00119821	1.874	0.389389	13	AAAAAAAACAAAAGC	AAAAAAGTAAAAAAAAAAAAA	+
AAMMARAAMAAAAKC	MA0277.1	-3	0.00135579	2.12045	0.389389	9	AAAAAAAACAAAAGC	AAAAAGAAA	+
AAMMARAAMAAAAKC	MA1272.1	5	0.00151635	2.37157	0.389389	15	AAAAAAAACAAAAGC	AAAAAAGTAAAAAAAAAAAAA	-
AAMMARAAMAAAAKC	MA1267.1	-1	0.00157325	2.46057	0.389389	14	AAAAAAAACAAAAGC	AAAAAAAAAAAAGTAAAAAAAAAAAAAAA	-
AAMMARAAMAAAAKC	MA1156.1	2	0.00214559	3.35571	0.389389	15	AAAAAAAACAAAAGC	CAGAAAACGACAAAAAAAAA	-
AAMMARAAMAAAAKC	MA1371.1	2	0.00217735	3.40537	0.389389	15	AAAAAAAACAAAAGC	CACAAAACGACAAAAAA	+
AAMMARAAMAAAAKC	MA1273.1	-2	0.00224069	3.50444	0.389389	13	AAAAAAAACAAAAGC	AAAAAAAAAAGGCAAAAAA	+
AAMMARAAMAAAAKC	MA1158.1	2	0.0024026	3.75766	0.389389	15	AAAAAAAACAAAAGC	CAGAAAACGACAAAAAAAAA	+
AAMMARAAMAAAAKC	MA1277.1	-2	0.00254071	3.97367	0.389389	13	AAAAAAAACAAAAGC	AAAAAGAAAAAGTAAAAAAAA	+
AAMMARAAMAAAAKC	MA1157.1	2	0.00254156	3.975	0.389389	15	AAAAAAAACAAAAGC	CACAAAACGACAAAAAAAAA	-
AAMMARAAMAAAAKC	MA1152.1	-4	0.00259859	4.0642	0.389389	10	AAAAAAAACAAAAGC	AAAACAATAG	-
AAMMARAAMAAAAKC	MA1374.1	2	0.00271724	4.24977	0.389389	15	AAAAAAAACAAAAGC	CACAAAACGACAAAAAAA	+
AAMMARAAMAAAAKC	MA0481.1	2	0.00275708	4.31208	0.389389	13	AAAAAAAACAAAAGC	CAAAAGTAAACAAAG	+
AAMMARAAMAAAAKC	MA1278.1	4	0.00284235	4.44543	0.389389	15	AAAAAAAACAAAAGC	AAAAAGTAAAAAAAAAAAAAA	-
AAMMARAAMAAAAKC	MA0851.1	2	0.00287735	4.50018	0.389389	15	AAAAAAAACAAAAGC	AAAAAGTAAACAAACCC	+
AAMMARAAMAAAAKC	MA0442.2	-4	0.00331664	5.18723	0.430136	11	AAAAAAAACAAAAGC	AAAACAAAGAA	+
AAMMARAAMAAAAKC	MA0559.1	1	0.00357204	5.58668	0.432996	13	AAAAAAAACAAAAGC	CCAAAAAAGGAAAA	+
AAMMARAAMAAAAKC	MA0769.1	-2	0.00361692	5.65686	0.432996	12	AAAAAAAACAAAAGC	AAAGATCAAAGG	+
AAMMARAAMAAAAKC	MA1173.1	0	0.00383641	6.00014	0.442262	15	AAAAAAAACAAAAGC	AACCGTAACCGAATT	+
AAMMARAAMAAAAKC	MA1421.1	-2	0.00430299	6.72987	0.457115	12	AAAAAAAACAAAAGC	AAAGATCAAAGG	+
AAMMARAAMAAAAKC	MA0049.1	-3	0.00436085	6.82038	0.457115	10	AAAAAAAACAAAAGC	GCATAAAAAA	+
AAMMARAAMAAAAKC	MA1160.1	5	0.00440584	6.89074	0.457115	15	AAAAAAAACAAAAGC	CACAAAACGACAAAAAAAAA	-
AAMMARAAMAAAAKC	MA0371.1	-3	0.00482525	7.54669	0.48448	12	AAAAAAAACAAAAGC	GAGAACAATGGG	-
AAMMARAAMAAAAKC	MA0053.1	-10	0.00510234	7.98006	0.496293	5	AAAAAAAACAAAAGC	AAAGC	+
MAGGACASTCTGAGT	MA0112.2	4	0.000197311	0.308594	0.309304	15	CAGGACACTCTGAGT	GGCCCAGGTCACCCTGACCT	+
MAGGACASTCTGAGT	MA0007.2	0	0.000197765	0.309304	0.309304	15	CAGGACACTCTGAGT	AAGAACAGAATGTTC	+
ATGTAAAGTGTATTA	MA0173.1	0	0.000119093	0.186261	0.372523	7	ATGTAAAGTGTATTA	ATGTTAA	-
ATGAAATTGA	MA0869.1	4	6.59928e-05	0.103213	0.206426	10	ATGAAATTGA	AACACTGAAATTGTT	-
ATGAAATTGA	MA0870.1	4	0.000291978	0.456654	0.456654	10	ATGAAATTGA	AACAATGTTATTGTT	-
ATGAAATTGA	MA0592.2	0	0.00050125	0.783955	0.499886	10	ATGAAATTGA	ATGACCTTGAA	-
ATGAAATTGA	MA0867.1	4	0.000708287	1.10776	0.499886	10	ATGAAATTGA	AACACTGCAATTGTTC	-
ATGAAATTGA	MA0508.2	0	0.000799051	1.24972	0.499886	10	ATGAAATTGA	GTGAAAGTGA	-
TSGRCTSMATAATTT	MA0075.1	-9	6.36384e-05	0.0995304	0.108882	5	TGGGCTCAATAATTT	TAATT	-
TSGRCTSMATAATTT	MA1209.1	-5	0.000112473	0.175908	0.108882	10	TGGGCTCAATAATTT	TCAATAATTGA	+
TSGRCTSMATAATTT	MA0008.1	-7	0.000129551	0.202618	0.108882	8	TGGGCTCAATAATTT	AATAATTG	-
TSGRCTSMATAATTT	MA0952.1	-6	0.000180208	0.281845	0.108882	8	TGGGCTCAATAATTT	CAATAATT	-
TSGRCTSMATAATTT	MA0110.1	-5	0.000180275	0.28195	0.108882	9	TGGGCTCAATAATTT	CCAATTATT	+
TSGRCTSMATAATTT	MA1212.1	-5	0.000247164	0.386565	0.112944	10	TGGGCTCAATAATTT	TCAATAATTAA	+
TSGRCTSMATAATTT	MA1215.1	-5	0.0002992	0.467949	0.112944	10	TGGGCTCAATAATTT	CCAATAATTGA	+
TSGRCTSMATAATTT	MA0110.2	-2	0.000409224	0.640027	0.128801	13	TGGGCTCAATAATTT	GGTCCAATTATTG	+
TSGRCTSMATAATTT	MA0951.1	-6	0.000426507	0.667056	0.128801	8	TGGGCTCAATAATTT	TAATAATT	+
TSGRCTSMATAATTT	MA0200.1	-8	0.000785198	1.22805	0.196038	7	TGGGCTCAATAATTT	CTAATTA	+
TSGRCTSMATAATTT	MA0457.1	-8	0.000843901	1.31986	0.196038	7	TGGGCTCAATAATTT	TTAATTA	+
TSGRCTSMATAATTT	MA0426.1	-9	0.000916928	1.43408	0.197788	6	TGGGCTCAATAATTT	TAATTG	+
TSGRCTSMATAATTT	MA0008.2	-5	0.000990607	1.54931	0.199435	10	TGGGCTCAATAATTT	GCAATAATTGAA	-
TSGRCTSMATAATTT	MA0226.1	-8	0.00139378	2.17988	0.225333	7	TGGGCTCAATAATTT	TTAATTA	+
TSGRCTSMATAATTT	MA1026.1	-7	0.00143966	2.25163	0.225333	8	TGGGCTCAATAATTT	AATAATTA	-
TSGRCTSMATAATTT	MA0135.1	-2	0.00168779	2.63971	0.225333	13	TGGGCTCAATAATTT	GATTAATTAATTT	-
TSGRCTSMATAATTT	MA0202.1	-8	0.00172477	2.69755	0.225333	7	TGGGCTCAATAATTT	CTAATTA	+
TSGRCTSMATAATTT	MA0198.1	-8	0.00185059	2.89433	0.225333	7	TGGGCTCAATAATTT	CTAATTA	+
TSGRCTSMATAATTT	MA0188.1	-9	0.00198486	3.10432	0.225333	6	TGGGCTCAATAATTT	TAATTGG	-
TSGRCTSMATAATTT	MA0179.1	-8	0.00228068	3.56699	0.225333	7	TGGGCTCAATAATTT	TTAATTA	+
TSGRCTSMATAATTT	MA0208.1	-9	0.00228068	3.56699	0.225333	6	TGGGCTCAATAATTT	TAATTAA	+
TSGRCTSMATAATTT	MA0790.1	-4	0.00237389	3.71276	0.225333	11	TGGGCTCAATAATTT	ATGAATAATTAATG	+
TSGRCTSMATAATTT	MA1211.1	-5	0.00238771	3.73438	0.225333	10	TGGGCTCAATAATTT	TCAATCATTGG	+
TSGRCTSMATAATTT	MA1214.1	2	0.0024993	3.9089	0.228716	15	TGGGCTCAATAATTT	ATAATTTTCAATTATTGGTTT	-
TSGRCTSMATAATTT	MA0220.1	-8	0.00261633	4.09195	0.232384	7	TGGGCTCAATAATTT	TTAATTA	+
TSGRCTSMATAATTT	MA0279.1	-3	0.00274424	4.29199	0.232693	10	TGGGCTCAATAATTT	GCTTACTAAT	-
TSGRCTSMATAATTT	MA0250.1	-8	0.00280054	4.38005	0.232693	7	TGGGCTCAATAATTT	TTAATTG	+
TSGRCTSMATAATTT	MA0132.1	-8	0.00285098	4.45893	0.232693	6	TGGGCTCAATAATTT	CTAATT	+
TSGRCTSMATAATTT	MA1213.1	-2	0.00318838	4.98663	0.236124	13	TGGGCTCAATAATTT	ACACCAATAATTGG	+
TSGRCTSMATAATTT	MA0433.1	-8	0.00320026	5.00521	0.236124	7	TGGGCTCAATAATTT	TTAATTAA	+
TSGRCTSMATAATTT	MA0172.1	-9	0.00320577	5.01382	0.236124	6	TGGGCTCAATAATTT	TAATTAA	-
TSGRCTSMATAATTT	MA1406.1	-5	0.00346095	5.41293	0.247486	10	TGGGCTCAATAATTT	CCAATGATTA	-
TSGRCTSMATAATTT	MA0184.1	-8	0.00366424	5.73087	0.247486	7	TGGGCTCAATAATTT	CTAATTA	+
TSGRCTSMATAATTT	MA0187.1	-9	0.00366424	5.73087	0.247486	6	TGGGCTCAATAATTT	TAATTAC	+
TSGRCTSMATAATTT	MA0953.1	-5	0.00368783	5.76776	0.247486	9	TGGGCTCAATAATTT	GCAATAATT	+
TSGRCTSMATAATTT	MA0194.1	-9	0.00391512	6.12324	0.248956	6	TGGGCTCAATAATTT	TAATTAA	-
TSGRCTSMATAATTT	MA0954.2	-5	0.00400208	6.25926	0.248956	10	TGGGCTCAATAATTT	TCAATGATTGATT	+
TSGRCTSMATAATTT	MA0224.1	-8	0.00418141	6.53973	0.248956	7	TGGGCTCAATAATTT	GTAATTA	+
TSGRCTSMATAATTT	MA0240.1	-8	0.00418141	6.53973	0.248956	7	TGGGCTCAATAATTT	TTAATTA	+
TSGRCTSMATAATTT	MA0251.1	-8	0.00418141	6.53973	0.248956	7	TGGGCTCAATAATTT	TTAATTA	+
TSGRCTSMATAATTT	MA0654.1	-8	0.00470131	7.35286	0.257921	7	TGGGCTCAATAATTT	TTAATTAG	-
TSGRCTSMATAATTT	MA0885.1	-8	0.00470131	7.35286	0.257921	7	TGGGCTCAATAATTT	TTAATTGC	-
TSGRCTSMATAATTT	MA0181.1	-8	0.00476355	7.4502	0.257921	7	TGGGCTCAATAATTT	TTAATTA	+
TSGRCTSMATAATTT	MA0241.1	-8	0.00476355	7.4502	0.257921	7	TGGGCTCAATAATTT	CTAATTA	+
TSGRCTSMATAATTT	MA0094.1	-9	0.00478281	7.48032	0.257921	4	TGGGCTCAATAATTT	TAAT	+
TSGRCTSMATAATTT	MA0709.1	-8	0.00533071	8.33723	0.282424	7	TGGGCTCAATAATTT	TTAATTGG	-
TSGRCTSMATAATTT	MA1024.1	-6	0.00574797	8.98982	0.295551	9	TGGGCTCAATAATTT	TAATGATTGG	-
TSGRCTSMATAATTT	MA0950.1	-6	0.00603629	9.44076	0.303816	8	TGGGCTCAATAATTT	CAATCATT	-
TSGRCTSMATAATTT	MA0236.1	-8	0.00615184	9.62148	0.304395	7	TGGGCTCAATAATTT	TTAATTA	+
TSGRCTSMATAATTT	MA1210.1	-4	0.00641693	10.0361	0.304395	10	TGGGCTCAATAATTT	ACTAATCATT	+
TSGRCTSMATAATTT	MA0175.1	-8	0.00655177	10.247	0.304395	7	TGGGCTCAATAATTT	TTAATTG	+
TSGRCTSMATAATTT	MA0191.1	-8	0.00655177	10.247	0.304395	7	TGGGCTCAATAATTT	TTAATTA	+
TSGRCTSMATAATTT	MA0708.1	-8	0.00682654	10.6767	0.305596	7	TGGGCTCAATAATTT	TTAATTGG	-
TSGRCTSMATAATTT	MA0683.1	-4	0.00688122	10.7622	0.305596	11	TGGGCTCAATAATTT	ATGCATAATTAATGAG	+
TSGRCTSMATAATTT	MA0791.1	-4	0.00719487	11.2528	0.310396	11	TGGGCTCAATAATTT	ATGCATAATTAATGAG	+
TSGRCTSMATAATTT	MA0229.1	-7	0.00771116	12.0602	0.318998	8	TGGGCTCAATAATTT	TCTAATTA	+
TSGRCTSMATAATTT	MA0720.1	-8	0.00771116	12.0602	0.318998	7	TGGGCTCAATAATTT	TTAATTAG	-
TSGRCTSMATAATTT	MA0197.1	-7	0.0081916	12.8117	0.334294	8	TGGGCTCAATAATTT	TTTAATTA	+
TSGRCTSMATAATTT	MA0192.1	-8	0.00893344	13.9719	0.354043	7	TGGGCTCAATAATTT	TTAATTG	+
TSGRCTSMATAATTT	MA0398.1	-7	0.00893612	13.9761	0.354043	8	TGGGCTCAATAATTT	AAAAATTTT	-
TSGRCTSMATAATTT	MA0716.1	-8	0.00923482	14.4433	0.354043	7	TGGGCTCAATAATTT	TTAATTAG	-
TSGRCTSMATAATTT	MA0882.1	-8	0.00923482	14.4433	0.354043	7	TGGGCTCAATAATTT	GTAATTGG	-
TSGRCTSMATAATTT	MA0177.1	-8	0.0094962	14.852	0.354043	7	TGGGCTCAATAATTT	CTAATTA	+
TSGRCTSMATAATTT	MA0027.2	-8	0.00980019	15.3275	0.356573	7	TGGGCTCAATAATTT	CTAATTAG	-
TSGRCTSMATAATTT	MA0726.1	-8	0.00980019	15.3275	0.356573	7	TGGGCTCAATAATTT	CTAATTAG	-
TSGRCTSMATAATTT	MA0245.1	-8	0.0100913	15.7828	0.362793	7	TGGGCTCAATAATTT	TTAATTG	+
TSGRCTSMATAATTT	MA0894.1	-7	0.0104147	16.2886	0.370015	8	TGGGCTCAATAATTT	GCTAATTGGC	+
TSGRCTSMATAATTT	MA0178.1	-8	0.0107203	16.7666	0.376052	7	TGGGCTCAATAATTT	TTAATTA	+
TSGRCTSMATAATTT	MA0232.1	-9	0.0108337	16.9439	0.376052	6	TGGGCTCAATAATTT	TAATTA	+
TSGRCTSMATAATTT	MA0153.2	-4	0.0114157	17.8542	0.377392	11	TGGGCTCAATAATTT	GTTAATCATTAAC	-
TSGRCTSMATAATTT	MA0209.1	-8	0.0120872	18.9044	0.377392	7	TGGGCTCAATAATTT	CTAATTA	+
TSGRCTSMATAATTT	MA0630.1	-8	0.0123862	19.3721	0.377392	7	TGGGCTCAATAATTT	TTAATTGG	+
TSGRCTSMATAATTT	MA0666.1	-8	0.0123862	19.3721	0.377392	7	TGGGCTCAATAATTT	CTAATTGG	-
TSGRCTSMATAATTT	MA0881.1	-8	0.0123862	19.3721	0.377392	7	TGGGCTCAATAATTT	GTAATTGG	-
TSGRCTSMATAATTT	MA0419.1	-2	0.0127657	19.9656	0.377392	11	TGGGCTCAATAATTT	TGCTTACTAAT	-
TSGRCTSMATAATTT	MA0954.1	-5	0.0128423	20.0853	0.377392	10	TGGGCTCAATAATTT	TCAATCATTG	+
TSGRCTSMATAATTT	MA0573.1	-1	0.0129753	20.2933	0.377392	14	TGGGCTCAATAATTT	GCGAGTAATCATTACGTTT	-
TSGRCTSMATAATTT	MA0068.2	-8	0.0131217	20.5224	0.377392	7	TGGGCTCAATAATTT	CTAATTAG	-
TSGRCTSMATAATTT	MA0132.2	-8	0.0131217	20.5224	0.377392	7	TGGGCTCAATAATTT	CTAATTAC	-
TSGRCTSMATAATTT	MA0125.1	-9	0.0131217	20.5224	0.377392	6	TGGGCTCAATAATTT	TAATTGGT	+
TSGRCTSMATAATTT	MA0928.1	-6	0.0134081	20.9702	0.378629	9	TGGGCTCAATAATTT	AATTAATTAGG	+
TSGRCTSMATAATTT	MA0621.1	-6	0.01408	22.0211	0.378629	9	TGGGCTCAATAATTT	AATTAATTAGT	+
TSGRCTSMATAATTT	MA0167.1	-8	0.0144386	22.582	0.378629	7	TGGGCTCAATAATTT	TTAATTA	+
TSGRCTSMATAATTT	MA0169.1	-8	0.0144386	22.582	0.378629	7	TGGGCTCAATAATTT	TTAATTG	+
TSGRCTSMATAATTT	MA0257.1	-8	0.0144386	22.582	0.378629	7	TGGGCTCAATAATTT	TTAATTA	+
TSGRCTSMATAATTT	MA0216.1	-6	0.0144386	22.582	0.378629	7	TGGGCTCAATAATTT	CAATAAA	-
TSGRCTSMATAATTT	MA0725.1	-8	0.0147116	23.0089	0.378629	7	TGGGCTCAATAATTT	ATAATTAG	-
TSGRCTSMATAATTT	MA0854.1	-3	0.0149655	23.4061	0.378629	12	TGGGCTCAATAATTT	GGTGATTAATTAATTCG	-
TSGRCTSMATAATTT	MA0793.1	-2	0.0149956	23.4532	0.378629	10	TGGGCTCAATAATTT	AGCTCATTAT	+
TSGRCTSMATAATTT	MA0890.1	-7	0.0149956	23.4532	0.378629	8	TGGGCTCAATAATTT	GCTAATTGGT	-
TSGRCTSMATAATTT	MA0046.2	-3	0.0150454	23.531	0.378629	12	TGGGCTCAATAATTT	AGTTAATGATTAACT	+
TSGRCTSMATAATTT	MA0880.1	-8	0.0155698	24.3512	0.381332	7	TGGGCTCAATAATTT	GTAATTGG	-
TSGRCTSMATAATTT	MA0718.1	-7	0.0157842	24.6865	0.381332	8	TGGGCTCAATAATTT	GTTAATTGGC	-
TSGRCTSMATAATTT	MA0889.1	-7	0.0157842	24.6865	0.381332	8	TGGGCTCAATAATTT	GCTAATTAGT	-
TSGRCTSMATAATTT	MA0238.1	-8	0.0162323	25.3873	0.389046	7	TGGGCTCAATAATTT	TTAATTA	+
TSGRCTSMATAATTT	MA0182.1	-6	0.0172039	26.9069	0.40589	7	TGGGCTCAATAATTT	CAATAAA	-
TSGRCTSMATAATTT	MA0875.1	-8	0.0174235	27.2504	0.407886	7	TGGGCTCAATAATTT	CTAATTGC	-
TSGRCTSMATAATTT	MA0180.1	-7	0.018337	28.6791	0.410314	8	TGGGCTCAATAATTT	TTTAATTAG	+
TSGRCTSMATAATTT	MA0195.1	-9	0.0193093	30.1998	0.410314	6	TGGGCTCAATAATTT	TAATTAA	-
TSGRCTSMATAATTT	MA0717.1	-8	0.019474	30.4573	0.410314	7	TGGGCTCAATAATTT	TTAATTGG	-
TSGRCTSMATAATTT	MA0533.1	1	0.0196129	30.6746	0.410314	15	TGGGCTCAATAATTT	ATTTGTTGCATACTTTTGGGC	-
TSGRCTSMATAATTT	MA0390.1	1	0.0204424	31.9719	0.410314	15	TGGGCTCAATAATTT	CCAGAGTGAAAAATTTTGGAC	-
TSGRCTSMATAATTT	MA0176.1	-8	0.0204483	31.9812	0.410314	7	TGGGCTCAATAATTT	TTAATTG	+
TSGRCTSMATAATTT	MA0190.1	-9	0.0205637	32.1616	0.410314	6	TGGGCTCAATAATTT	TAATCC	+
TSGRCTSMATAATTT	MA0701.1	-8	0.0205786	32.1849	0.410314	7	TGGGCTCAATAATTT	TTAATTGG	-
TSGRCTSMATAATTT	MA1198.1	-4	0.0206786	32.3414	0.410314	11	TGGGCTCAATAATTT	ATTAATCATTA	+
TSGRCTSMATAATTT	MA1328.1	0	0.0210682	32.9506	0.410314	15	TGGGCTCAATAATTT	TTTAATCATTAATTA	+
TSGRCTSMATAATTT	MA0628.1	-7	0.0213674	33.4186	0.410314	8	TGGGCTCAATAATTT	ATTAATTAAT	+
TSGRCTSMATAATTT	MA0189.1	-8	0.0216483	33.858	0.410314	7	TGGGCTCAATAATTT	TTAATTA	+
TSGRCTSMATAATTT	MA0228.1	-8	0.0216483	33.858	0.410314	7	TGGGCTCAATAATTT	CTAATTA	+
TSGRCTSMATAATTT	MA0248.1	-8	0.0216483	33.858	0.410314	7	TGGGCTCAATAATTT	TTAATTG	+
TSGRCTSMATAATTT	MA0087.1	-6	0.0216483	33.858	0.410314	7	TGGGCTCAATAATTT	AAACAAT	-
TSGRCTSMATAATTT	MA0230.1	-9	0.0216483	33.858	0.410314	6	TGGGCTCAATAATTT	TAATTAA	-
TSGRCTSMATAATTT	MA0853.1	-3	0.0217353	33.994	0.410314	12	TGGGCTCAATAATTT	GGTAATTAATTAATGCG	-
TSGRCTSMATAATTT	MA0075.2	-8	0.0217392	34.0002	0.410314	7	TGGGCTCAATAATTT	TTAATTGG	-
TSGRCTSMATAATTT	MA0721.1	-8	0.0217392	34.0002	0.410314	7	TGGGCTCAATAATTT	TTAATTAG	-
TSGRCTSMATAATTT	MA0196.1	-8	0.0229121	35.8346	0.424493	7	TGGGCTCAATAATTT	TTAATTG	+
TSGRCTSMATAATTT	MA0254.1	-5	0.023266	36.3881	0.42842	6	TGGGCTCAATAATTT	TGCATA	-
TSGRCTSMATAATTT	MA0046.1	-3	0.0235171	36.7807	0.430419	12	TGGGCTCAATAATTT	GGTTAATAATTACC	+
TSGRCTSMATAATTT	MA0618.1	-8	0.0255828	40.0116	0.450354	7	TGGGCTCAATAATTT	TTAATTAG	+
TSGRCTSMATAATTT	MA0063.1	-8	0.0256502	40.1169	0.450354	7	TGGGCTCAATAATTT	TTAATTG	+
TSGRCTSMATAATTT	MA0876.1	-8	0.0269937	42.2181	0.455283	7	TGGGCTCAATAATTT	TTAATTGG	-
TSGRCTSMATAATTT	MA0171.1	-8	0.027137	42.4423	0.455283	7	TGGGCTCAATAATTT	TTAATTG	+
TSGRCTSMATAATTT	MA0206.1	-8	0.027137	42.4423	0.455283	7	TGGGCTCAATAATTT	TTAATTA	+
TSGRCTSMATAATTT	MA0214.1	-8	0.027137	42.4423	0.455283	7	TGGGCTCAATAATTT	TTAATTG	+
TSGRCTSMATAATTT	MA0886.1	-7	0.0273306	42.745	0.455997	8	TGGGCTCAATAATTT	GCTAATTAGC	-
TSGRCTSMATAATTT	MA0704.1	-8	0.0284742	44.5337	0.468553	7	TGGGCTCAATAATTT	TTAATTAA	-
TSGRCTSMATAATTT	MA0879.1	-7	0.0286902	44.8715	0.468553	8	TGGGCTCAATAATTT	GATAATTAGG	-
TSGRCTSMATAATTT	MA0166.1	-5	0.0287038	44.8927	0.468553	7	TGGGCTCAATAATTT	TCATTAA	-
TSGRCTSMATAATTT	MA0874.1	-3	0.030002	46.9231	0.479733	12	TGGGCTCAATAATTT	GTCCATTAATTAATGGA	+
TSGRCTSMATAATTT	MA0700.1	-7	0.0301104	47.0927	0.479733	8	TGGGCTCAATAATTT	GTTAATTAGT	-
TSGRCTSMATAATTT	MA0710.1	-7	0.0301104	47.0927	0.479733	8	TGGGCTCAATAATTT	GCTAATTAGC	-
TSGRCTSMATAATTT	MA0215.1	-8	0.0303534	47.4728	0.479733	7	TGGGCTCAATAATTT	TTAATGA	+
TSGRCTSMATAATTT	MA0221.1	-8	0.0303534	47.4728	0.479733	7	TGGGCTCAATAATTT	CTAATGA	+
TSGRCTSMATAATTT	MA0904.1	1	0.0314357	49.1654	0.479733	15	TGGGCTCAATAATTT	ATGAGCTAATTACCGT	-
TSGRCTSMATAATTT	MA0387.1	-4	0.0315934	49.4122	0.479733	10	TGGGCTCAATAATTT	TTCTTTAATT	-
TSGRCTSMATAATTT	MA1187.1	-6	0.0315934	49.4122	0.479733	9	TGGGCTCAATAATTT	AGATATTTTT	+
TSGRCTSMATAATTT	MA0932.1	-7	0.0316568	49.5113	0.479733	8	TGGGCTCAATAATTT	AATTAATT	+
TSGRCTSMATAATTT	MA0225.1	-8	0.0320892	50.1875	0.479733	7	TGGGCTCAATAATTT	TTAATGA	+
TSGRCTSMATAATTT	MA0327.1	-3	0.0320892	50.1875	0.479733	7	TGGGCTCAATAATTT	GCACAAT	+
TSGRCTSMATAATTT	MA0923.1	-8	0.0324496	50.7512	0.480722	7	TGGGCTCAATAATTT	TTAATTAGC	-
TSGRCTSMATAATTT	MA0896.1	-3	0.0324737	50.7889	0.480722	12	TGGGCTCAATAATTT	ATTCATTAATTGCTTGT	-
TSGRCTSMATAATTT	MA0927.1	-8	0.0333652	52.1833	0.49151	7	TGGGCTCAATAATTT	CTAATTAA	+
CCTGTTGAACTCATA	MA0728.1	3	0.000108134	0.169121	0.256996	12	CCTGTTGAACTCATA	TGACCTTTTGACCTC	-
CCTGTTGAACTCATA	MA0744.1	3	0.00016432	0.256996	0.256996	10	CCTGTTGAACTCATA	CCACCTGTTGCAT	-
CCTGTTGAACTCATA	MA0743.1	5	0.000346435	0.541824	0.361216	10	CCTGTTGAACTCATA	AACCACCTGTTGCTC	-
CCTGTTGAACTCATA	MA0729.1	6	0.000655568	1.02531	0.459663	12	CCTGTTGAACTCATA	CATTGACCTTTTGACCTC	-
CCTGTTGAACTCATA	MA0859.1	4	0.000756255	1.18278	0.459663	12	CCTGTTGAACTCATA	TTGACCTTTTGACCTT	-
CCTGTTGAACTCATA	MA0857.1	3	0.000881707	1.37899	0.459663	13	CCTGTTGAACTCATA	TGACCTTTTGACCTTT	-
AACAGCAATGTCAGT	MA0869.1	-3	0.000164916	0.257929	0.245543	12	AACAGCAATGTCAGT	AACAATTTCAGTGTT	+
AACAGCAATGTCAGT	MA0866.1	-3	0.00023253	0.363678	0.245543	12	AACAGCAATGTCAGT	AACAATGGTAGTGTT	+
AACAGCAATGTCAGT	MA0867.1	-2	0.000235901	0.36895	0.245543	13	AACAGCAATGTCAGT	GAACAATTGCAGTGTT	+
AACAGCAATGTCAGT	MA0985.1	-7	0.000646296	1.01081	0.489639	8	AACAGCAATGTCAGT	ATGTCGGC	+
AACAGCAATGTCAGT	MA0252.1	-7	0.000784021	1.22621	0.489639	6	AACAGCAATGTCAGT	CTGTCA	-
AGAGATSTTCTKMAA	MA1182.1	0	0.000178576	0.279293	0.250896	12	AGAGATCTTCTTCAA	AGATATTTTTTT	+
AGAGATSTTCTKMAA	MA1183.1	0	0.000284232	0.444539	0.250896	11	AGAGATCTTCTTCAA	AGATATTTTTT	+
AGAGATSTTCTKMAA	MA1190.1	0	0.00032709	0.511569	0.250896	11	AGAGATCTTCTTCAA	AGATATTTTTT	+
AGAGATSTTCTKMAA	MA1191.1	2	0.000360065	0.563142	0.250896	13	AGAGATCTTCTTCAA	TAAGATATTTTTTTA	-
AGAGATSTTCTKMAA	MA1185.1	0	0.000401048	0.627239	0.250896	10	AGAGATCTTCTTCAA	AGATATTTTT	+
AGAGATSTTCTKMAA	MA1187.1	0	0.000496425	0.776409	0.258803	10	AGAGATCTTCTTCAA	AGATATTTTT	+
AGAGATSTTCTKMAA	MA1184.1	2	0.000602477	0.942274	0.269221	12	AGAGATCTTCTTCAA	TAAGATATTTTTTT	-
AGAGATSTTCTKMAA	MA1401.1	2	0.000919784	1.43854	0.323502	10	AGAGATCTTCTTCAA	TAAGATATTTTT	-
AGAGATSTTCTKMAA	MA0972.1	0	0.000930792	1.45576	0.323502	8	AGAGATCTTCTTCAA	AGATATTT	-
ACAGGCAYSTGCCAC	MA0821.1	-2	1.49406e-05	0.0233671	0.0228404	12	ACAGGCACGTGCCAC	CGGCACGTGCCA	+
ACAGGCAYSTGCCAC	MA0960.1	-3	2.38272e-05	0.0372657	0.0228404	10	ACAGGCACGTGCCAC	GGCACGTGCC	+
ACAGGCAYSTGCCAC	MA0822.1	-2	3.01696e-05	0.0471852	0.0228404	12	ACAGGCACGTGCCAC	TGGCACGTGCCA	+
ACAGGCAYSTGCCAC	MA0649.1	-3	0.000334801	0.523629	0.121787	10	ACAGGCACGTGCCAC	GACACGTGCC	+
ACAGGCAYSTGCCAC	MA0449.1	-3	0.000361949	0.566087	0.121787	10	ACAGGCACGTGCCAC	GGCACGTGCC	+
ACAGGCAYSTGCCAC	MA0959.1	-4	0.000558542	0.87356	0.140951	8	ACAGGCACGTGCCAC	GCACGTGC	+
ACAGGCAYSTGCCAC	MA0823.1	-3	0.000617913	0.966416	0.143939	10	ACAGGCACGTGCCAC	GACACGTGCC	+
ACAGGCAYSTGCCAC	MA0566.1	-4	0.000718913	1.12438	0.145138	8	ACAGGCACGTGCCAC	GCACGTGC	+
ACAGGCAYSTGCCAC	MA0958.1	-4	0.00128209	2.00518	0.228383	8	ACAGGCACGTGCCAC	GCACGTGC	+
ACAGGCAYSTGCCAC	MA0957.1	-4	0.00150685	2.35672	0.240167	8	ACAGGCACGTGCCAC	GCACGTGC	+
ACAGGCAYSTGCCAC	MA0334.1	-9	0.00176115	2.75444	0.250108	6	ACAGGCACGTGCCAC	CGCCACA	+
ACAGGCAYSTGCCAC	MA0009.2	2	0.00192491	3.01056	0.250108	14	ACAGGCACGTGCCAC	TCACACCTAGGTGTGA	-
ACAGGCAYSTGCCAC	MA0804.1	4	0.00203467	3.18223	0.250108	15	ACAGGCACGTGCCAC	TTTCACACCTAGGTGTGAAA	-
ACAGGCAYSTGCCAC	MA0373.1	-9	0.00206015	3.22207	0.250108	6	ACAGGCACGTGCCAC	CGCCACC	-
ACAGGCAYSTGCCAC	MA0963.1	-4	0.00206478	3.22931	0.250108	8	ACAGGCACGTGCCAC	GCACGTGC	+
ACAGGCAYSTGCCAC	MA0569.1	-4	0.00259768	4.06278	0.280946	8	ACAGGCACGTGCCAC	ACACGTGC	+
ACAGGCAYSTGCCAC	MA1411.1	-3	0.00290879	4.54935	0.29362	10	ACAGGCACGTGCCAC	AGCACGTGCG	+
ACAGGCAYSTGCCAC	MA0797.1	-2	0.0032476	5.07925	0.294538	12	ACAGGCACGTGCCAC	TGACAGCTGTCA	+
ACAGGCAYSTGCCAC	MA1025.1	-3	0.0032476	5.07925	0.294538	12	ACAGGCACGTGCCAC	AGCACGTGCCCG	-
ACAGGCAYSTGCCAC	MA0616.1	1	0.00348812	5.45542	0.294538	12	ACAGGCACGTGCCAC	TAACGACACGTGC	+
ACAGGCAYSTGCCAC	MA0333.1	-9	0.00380102	5.9448	0.294538	6	ACAGGCACGTGCCAC	CGCCACACC	-
ACAGGCAYSTGCCAC	MA0783.1	-2	0.00384994	6.0213	0.294538	12	ACAGGCACGTGCCAC	TGACAGGTGTCA	+
ACAGGCAYSTGCCAC	MA0464.1	-3	0.00428386	6.69995	0.294538	11	ACAGGCACGTGCCAC	CTCACGTGCAC	+
ACAGGCAYSTGCCAC	MA0100.2	-4	0.00430981	6.74054	0.294538	10	ACAGGCACGTGCCAC	CCAACTGCCA	+
ACAGGCAYSTGCCAC	MA0568.1	-4	0.00435554	6.81207	0.294538	8	ACAGGCACGTGCCAC	GCACGTGC	+
ACAGGCAYSTGCCAC	MA0671.1	-7	0.00436697	6.82994	0.294538	8	ACAGGCACGTGCCAC	CGTGCCAAG	+
ACAGGCAYSTGCCAC	MA0252.1	-8	0.00437682	6.84535	0.294538	6	ACAGGCACGTGCCAC	CTGTCA	-
ACAGGCAYSTGCCAC	MA0782.1	-2	0.00455478	7.12367	0.294576	12	ACAGGCACGTGCCAC	TGACAGGTGTCA	+
ACAGGCAYSTGCCAC	MA0551.1	0	0.00482014	7.53871	0.294576	15	ACAGGCACGTGCCAC	AATGCCACGTGGCATT	+
ACAGGCAYSTGCCAC	MA0670.1	-7	0.00490177	7.66636	0.294576	8	ACAGGCACGTGCCAC	GGTGCCAAGT	+
ACAGGCAYSTGCCAC	MA1417.1	-8	0.00529526	8.28179	0.294576	7	ACAGGCACGTGCCAC	GTGCCACGTCATC	+
ACAGGCAYSTGCCAC	MA0570.1	-2	0.00535753	8.37917	0.294576	13	ACAGGCACGTGCCAC	CCCGTCGTGCCACGTGTCC	-
ACAGGCAYSTGCCAC	MA0965.1	-3	0.00556905	8.71	0.294576	10	ACAGGCACGTGCCAC	GGCACGTGCC	+
ACAGGCAYSTGCCAC	MA0285.1	-6	0.00573435	8.96852	0.294576	9	ACAGGCACGTGCCAC	CTAAGCCAC	+
ACAGGCAYSTGCCAC	MA1338.1	1	0.00583986	9.13354	0.294576	14	ACAGGCACGTGCCAC	AATGGACACGTGGCA	+
ACAGGCAYSTGCCAC	MA0161.1	-9	0.00590289	9.23212	0.294576	6	ACAGGCACGTGCCAC	TGCCAA	-
ACAGGCAYSTGCCAC	MA0966.1	-3	0.0059338	9.28046	0.294576	10	ACAGGCACGTGCCAC	AGCACGTGCT	+
ACAGGCAYSTGCCAC	MA0288.1	-5	0.00655484	10.2518	0.31569	9	ACAGGCACGTGCCAC	AATGTGTCA	-
ACAGGCAYSTGCCAC	MA0956.1	-3	0.00673147	10.528	0.31569	10	ACAGGCACGTGCCAC	AGCACGTGCT	+
ACAGGCAYSTGCCAC	MA0332.1	2	0.00686707	10.7401	0.31569	4	ACAGGCACGTGCCAC	CCACAG	-
ACAGGCAYSTGCCAC	MA0739.1	-8	0.00700396	10.9542	0.31569	7	ACAGGCACGTGCCAC	ATGCCAACC	+
ACAGGCAYSTGCCAC	MA0561.1	-3	0.00713831	11.1643	0.31569	8	ACAGGCACGTGCCAC	GCCACGTG	-
ACAGGCAYSTGCCAC	MA0376.1	2	0.00745137	11.6539	0.31569	15	ACAGGCACGTGCCAC	GACTAAGCACGTGCTAATAT	-
ACAGGCAYSTGCCAC	MA0093.2	-3	0.00770629	12.0526	0.31569	11	ACAGGCACGTGCCAC	GCCACGTGACC	+
ACAGGCAYSTGCCAC	MA0839.1	-8	0.00798839	12.4938	0.31569	7	ACAGGCACGTGCCAC	ATGCCACGTCATCA	+
ACAGGCAYSTGCCAC	MA0340.1	-1	0.00799506	12.5043	0.31569	6	ACAGGCACGTGCCAC	CAGGCA	+
ACAGGCAYSTGCCAC	MA0626.1	-3	0.00811352	12.6895	0.31569	10	ACAGGCACGTGCCAC	GACACGTGCC	-
ACAGGCAYSTGCCAC	MA0526.1	-3	0.00816112	12.764	0.31569	11	ACAGGCACGTGCCAC	GTCATGTGACC	+
ACAGGCAYSTGCCAC	MA0464.2	-3	0.00862881	13.4955	0.31569	10	ACAGGCACGTGCCAC	ATCACGTGAC	+
ACAGGCAYSTGCCAC	MA0988.1	-3	0.00862881	13.4955	0.31569	10	ACAGGCACGTGCCAC	CGCACGTGCG	+
ACAGGCAYSTGCCAC	MA1011.1	-3	0.00862881	13.4955	0.31569	10	ACAGGCACGTGCCAC	GTCACGTGAC	+
ACAGGCAYSTGCCAC	MA1106.1	-4	0.00862881	13.4955	0.31569	10	ACAGGCACGTGCCAC	GTACGTGCCC	+
ACAGGCAYSTGCCAC	MA1412.1	-3	0.00862881	13.4955	0.31569	10	ACAGGCACGTGCCAC	CGCACGTGCA	-
ACAGGCAYSTGCCAC	MA0357.1	-4	0.00875913	13.6993	0.31569	8	ACAGGCACGTGCCAC	GCACGTGC	+
ACAGGCAYSTGCCAC	MA1359.1	3	0.00884228	13.8293	0.31569	15	ACAGGCACGTGCCAC	GTGAATGCCACGTGCCACCTC	-
ACAGGCAYSTGCCAC	MA0745.1	-4	0.00909515	14.2248	0.31569	9	ACAGGCACGTGCCAC	ACACCTGTT	-
ACAGGCAYSTGCCAC	MA0692.1	-3	0.00917378	14.3478	0.31569	10	ACAGGCACGTGCCAC	ATCACGTGAC	+
ACAGGCAYSTGCCAC	MA1099.1	-3	0.00917378	14.3478	0.31569	10	ACAGGCACGTGCCAC	GACGCGTGCC	-
ACAGGCAYSTGCCAC	MA0775.1	-7	0.00936925	14.6535	0.317477	8	ACAGGCACGTGCCAC	CCTGTCAA	-
ACAGGCAYSTGCCAC	MA1364.1	-4	0.00969256	15.1592	0.317477	11	ACAGGCACGTGCCAC	GTGAATGCCACGTGG	+
ACAGGCAYSTGCCAC	MA0824.1	-3	0.00974989	15.2488	0.317477	10	ACAGGCACGTGCCAC	TACACCTGTC	+
ACAGGCAYSTGCCAC	MA0964.1	-4	0.00974989	15.2488	0.317477	10	ACAGGCACGTGCCAC	GCACGTGACC	+
ACAGGCAYSTGCCAC	MA1021.1	-4	0.0114364	17.8865	0.357659	8	ACAGGCACGTGCCAC	CCACGTGC	+
ACAGGCAYSTGCCAC	MA0161.2	-7	0.0114563	17.9177	0.357659	8	ACAGGCACGTGCCAC	TCTGCCAAGTA	-
ACAGGCAYSTGCCAC	MA0774.1	3	0.0122116	19.099	0.362476	5	ACAGGCACGTGCCAC	TTGACAGC	+
ACAGGCAYSTGCCAC	MA0825.1	-3	0.0123988	19.3917	0.362476	10	ACAGGCACGTGCCAC	ACCACGTGCC	+
ACAGGCAYSTGCCAC	MA0498.2	-8	0.0124296	19.4399	0.362476	7	ACAGGCACGTGCCAC	CTGTCAA	-
ACAGGCAYSTGCCAC	MA0204.1	-9	0.0124943	19.5411	0.362476	6	ACAGGCACGTGCCAC	TGATAC	+
ACAGGCAYSTGCCAC	MA1061.1	-4	0.0125057	19.5589	0.362476	9	ACAGGCACGTGCCAC	GCACGTGGG	-
ACAGGCAYSTGCCAC	MA0796.1	-2	0.0126241	19.7441	0.362476	12	ACAGGCACGTGCCAC	TGACAGCTGTCA	+
ACAGGCAYSTGCCAC	MA1349.1	1	0.0126879	19.8439	0.362476	14	ACAGGCACGTGCCAC	AATGGTCACGTGGCA	+
ACAGGCAYSTGCCAC	MA1360.1	4	0.0132504	20.7236	0.371535	15	ACAGGCACGTGCCAC	CGTGAAAAGCACGTGACACCT	+
ACAGGCAYSTGCCAC	MA0207.1	2	0.0134359	21.0138	0.372566	4	ACAGGCACGTGCCAC	TGACAG	+
ACAGGCAYSTGCCAC	MA0962.1	-4	0.0139066	21.7499	0.374989	8	ACAGGCACGTGCCAC	CCACGTGC	-
ACAGGCAYSTGCCAC	MA0146.2	-1	0.0139718	21.852	0.374989	14	ACAGGCACGTGCCAC	CAGGCCTCGGCCCC	-
ACAGGCAYSTGCCAC	MA0368.1	-9	0.0142041	22.2153	0.377316	6	ACAGGCACGTGCCAC	CGCCAAG	+
ACAGGCAYSTGCCAC	MA0227.1	-8	0.0144326	22.5726	0.377609	6	ACAGGCACGTGCCAC	CTGTCA	-
ACAGGCAYSTGCCAC	MA0781.1	1	0.0144646	22.6226	0.377609	15	ACAGGCACGTGCCAC	TGCAGTCATGCGTGACG	-
ACAGGCAYSTGCCAC	MA0104.3	-10	0.0148315	23.1965	0.383879	5	ACAGGCACGTGCCAC	GCCACGTG	+
ACAGGCAYSTGCCAC	MA0146.1	-1	0.015304	23.9354	0.389382	14	ACAGGCACGTGCCAC	CAGGCCTCGGCCCC	-
ACAGGCAYSTGCCAC	MA0871.1	-3	0.015687	24.5345	0.389382	10	ACAGGCACGTGCCAC	ATCACGTGAC	+
ACAGGCAYSTGCCAC	MA0931.1	-4	0.015687	24.5345	0.389382	10	ACAGGCACGTGCCAC	CCACGTGTCA	-
ACAGGCAYSTGCCAC	MA0830.1	-3	0.0166243	26.0004	0.409292	10	ACAGGCACGTGCCAC	CGCACCTGCT	+
ACAGGCAYSTGCCAC	MA0249.1	-2	0.0171497	26.8222	0.410266	12	ACAGGCACGTGCCAC	CAACATATGCGA	-
ACAGGCAYSTGCCAC	MA0048.2	-3	0.0176122	27.5455	0.410266	10	ACAGGCACGTGCCAC	CGCAGCTGCG	+
ACAGGCAYSTGCCAC	MA0058.3	-3	0.0176122	27.5455	0.410266	10	ACAGGCACGTGCCAC	ACCACGTGCT	+
ACAGGCAYSTGCCAC	MA0603.1	-4	0.0176122	27.5455	0.410266	10	ACAGGCACGTGCCAC	GCACGTGACC	-
ACAGGCAYSTGCCAC	MA0636.1	-3	0.0186533	29.1738	0.423896	10	ACAGGCACGTGCCAC	GTCACGTGAC	+
ACAGGCAYSTGCCAC	MA0831.1	-3	0.0186533	29.1738	0.423896	10	ACAGGCACGTGCCAC	GTCACGTGAT	-
ACAGGCAYSTGCCAC	MA1333.1	-3	0.0187573	29.3364	0.423896	11	ACAGGCACGTGCCAC	CGCACGTGTGA	+
ACAGGCAYSTGCCAC	MA0147.1	-3	0.0197504	30.8896	0.430284	10	ACAGGCACGTGCCAC	CGCACGTGGC	+
ACAGGCAYSTGCCAC	MA0130.1	-9	0.0217916	34.0821	0.458819	6	ACAGGCACGTGCCAC	ATCCAC	+
ACAGGCAYSTGCCAC	MA0147.3	-2	0.0220188	34.4373	0.458819	12	ACAGGCACGTGCCAC	GGCCACGTGCCC	+
ACAGGCAYSTGCCAC	MA0560.1	-2	0.0221207	34.5968	0.458819	10	ACAGGCACGTGCCAC	AGCCACGTGA	+
ACAGGCAYSTGCCAC	MA0968.1	-4	0.0229818	35.9435	0.471455	9	ACAGGCACGTGCCAC	CCACGTGGC	+
ACAGGCAYSTGCCAC	MA0103.3	-3	0.023197	36.2801	0.471455	11	ACAGGCACGTGCCAC	CCCACCTGCGC	+
ACAGGCAYSTGCCAC	MA1331.1	-3	0.023197	36.2801	0.471455	11	ACAGGCACGTGCCAC	CGCACGTGTGG	+
ACAGGCAYSTGCCAC	MA0522.2	-3	0.0233993	36.5964	0.472395	10	ACAGGCACGTGCCAC	AACACCTGCT	+
ACAGGCAYSTGCCAC	MA0119.1	0	0.0239093	37.3942	0.478647	14	ACAGGCACGTGCCAC	TTGGCATGGTGCCA	-
ACAGGCAYSTGCCAC	MA0608.1	-10	0.0243746	38.1219	0.478647	5	ACAGGCACGTGCCAC	GCCACGTGT	+
ACAGGCAYSTGCCAC	MA0281.1	-4	0.0244992	38.3168	0.478647	8	ACAGGCACGTGCCAC	GCACGTGA	+
ACAGGCAYSTGCCAC	MA0408.1	-8	0.0244992	38.3168	0.478647	7	ACAGGCACGTGCCAC	CTGTCAAA	+
ACAGGCAYSTGCCAC	MA0058.2	-2	0.0247437	38.6992	0.480325	10	ACAGGCACGTGCCAC	AAGCACATGG	+
ACAGGCAYSTGCCAC	MA1260.1	3	0.0252921	39.5568	0.487843	15	ACAGGCACGTGCCAC	TCCACCGACACCACCACCACC	-
ACAGGCAYSTGCCAC	MA0104.2	-3	0.0261571	40.9096	0.495067	10	ACAGGCACGTGCCAC	CGCACGTGGC	+
ACAGGCAYSTGCCAC	MA0105.1	-3	0.0261571	40.9096	0.495067	10	ACAGGCACGTGCCAC	GGAAATTCCC	-
ACAGGCAYSTGCCAC	MA1351.1	-9	0.0264813	41.4167	0.49809	6	ACAGGCACGTGCCAC	TGCCACGTCAGCATT	+
AAAGAGTGGGC	MA1066.1	-5	0.000254505	0.398046	0.463432	6	AAAGAGTGGGC	GTGGGCCC	-
AAAGAGTGGGC	MA1062.1	-5	0.000341229	0.533682	0.463432	6	AAAGAGTGGGC	GTGGGCCC	-
AAAGAGTGGGC	MA0436.1	-4	0.000771195	1.20615	0.463432	7	AAAGAGTGGGC	CGTGGGG	-
AAAGAGTGGGC	MA0162.3	0	0.000822938	1.28707	0.463432	11	AAAGAGTGGGC	AATGCGTGGGCGTA	-
AAAGAGTGGGC	MA1050.1	-5	0.00103755	1.62272	0.463432	6	AAAGAGTGGGC	GTGGGCCC	-
AAAGAGTGGGC	MA1095.1	-5	0.00103755	1.62272	0.463432	6	AAAGAGTGGGC	GTGGGGCC	-
AAAGAGTGGGC	MA1098.1	-5	0.00103755	1.62272	0.463432	6	AAAGAGTGGGC	GTGGGGCC	-
AAAGAGTGGGC	MA0733.1	1	0.00123265	1.92786	0.467076	11	AAAGAGTGGGC	AAATGCGTGGGCGTAA	-
AAAGAGTGGGC	MA0472.2	-2	0.00134447	2.10276	0.467076	9	AAAGAGTGGGC	TGCGTGGGCGT	-
AAAAAAAAATTA	MA0075.1	-7	0.000230173	0.359991	0.411531	5	AAAAAAAAATTA	AATTA	+
AAAAAAAAATTA	MA1125.1	3	0.000267743	0.41875	0.411531	9	AAAAAAAAATTA	TTTAAAAAAAAA	+
