## Supplemental Table 2 for "Interpretable attention model in transcription factor binding site prediction with deep neural networks"

### Sheet: Sheet1
Table S2 Impact of the attention mechanism on model performance (bold denotes the highest accuracy for a metric).
TF Name	Cell type	Without attention				With attention
		auROC	auPRC	Re@0.50 FDR	Re@0.10 FDR	auROC		auPRC	Re@0.50 FDR	Re@0.10 FDR
CTCF	induced pluripotent stem cell	0.984	0.684	0.709	0.45	0.997	0.883		0.922	0.713
CTCF	PC-3	0.987	0.783	0.796	0.611	0.984	0.756		0.76	0.583
E2F1	K562	0.958	0.231	0	0	0.989	0.375		0.375	0
EGR1	liver	0.985	0.277	0.188	0.013	0.992	0.395		0.31	0.026
FOXA1	liver	0.987	0.488	0.508	0	0.989	0.534		0.563	0.111
FOXA2	liver	0.982	0.301	0.14	0.003	0.985	0.505		0.53	0.05
GABPA	liver	0.981	0.42	0.358	0.136	0.99	0.473		0.432	0.113
HNF4A	liver	0.974	0.615	0.66	0.229	0.979	0.652		0.699	0.286
JUND	liver	0.977	0.284	0.2	0.01	0.981	0.546		0.616	0.002
MAX	liver	0.986	0.379	0.29	0	0.99	0.422		0.322	0.001
NANOG	induced pluripotent stem cell	0.986	0.334	0.296	0	0.99	0.344		0.294	0
REST	liver	0.979	0.371	0.164	0.021	0.985	0.46		0.468	0.009
TAF1	liver	0.99	0.425	0.397	0	0.989	0.426		0.391	0
