## Supplemental Table 1 for "Interpretable attention model in transcription factor binding site prediction with deep neural networks"

### Sheet: Sheet1
Table S1. Cell types selected for training, validation, and evaluation.
Transcription Factor	Cell Types
	Training	Optional Model Tuning	Evaluation
CTCF	A549, H1-hESC, HeLa-S3, HepG2, IMR90, K562, MCF-7	GM12878	PC-3, induced pluripotent stem cell
E2F1	GM12878, HeLa-S3		K562
EGR1	GM12878, H1-hESC, HCT116, MCF-7	K562	liver
FOXA1	HepG2	MCF-7	liver
FOXA2	HepG2		liver
GABPA	GM12878, H1-hESC, HeLa-S3, HepG2, MCF-7	K562	liver
HNF4A	HepG2		liver
JUND	HCT116, HeLa-S3, HepG2, K562, MCF-7	H1-hESC	liver
MAX	A549, GM12878, H1-hESC, HCT116, HeLa-S3, HepG2, K562	MCF-7	liver
NANOG	H1-hESC		induced pluripotent stem cell
REST	H1-hESC, HeLa-S3, HepG2, MCF-7, Panc1	K562	liver
TAF1	GM12878, H1-hESC, HeLa-S3, K562	HepG2	liver
